# Unveiling the Cellular and Molecular Mechanisms of Diabetic Retinopathy with Human Retinal Organoids

**DOI:** 10.1101/2025.02.24.639921

**Authors:** Lada Polešovská, Simona Trmačová, Canan Celiker, Eva Hrubá, Francisco Molina Gambin, Veronika Matušková, Eleni Beli, Tomáš Bárta

## Abstract

Diabetic retinopathy (DR) is a leading cause of vision impairment worldwide, driven by chronic hyperglycaemia and its complex metabolic consequences. While animal models have been widely used to study DR, they often fail to replicate the physiology of human retina. To address this limitation, we employed human retinal organoids as a model to study the effects of hyperglycaemia across various stages of retinal differentiation. Early-stage organoids demonstrated resilience to high glucose levels, maintaining normal morphology, viability, and gene expression. However, advanced-stage organoids displayed significant disruptions, including the downregulation of outer segment-specific genes, which impaired photoreceptor maturation, and a noticeable shortening of photoreceptor outer segments. Transcriptomic analysis revealed substantial changes in pathways related vision including G protein-coupled receptor signalling pathway, response to light stimulus, and visual perception. While photoreceptors were particularly vulnerable, other retinal cell types, including bipolar cells, ganglion cells, and Müller glia, showed greater resilience. Additionally, glial activation, evidenced by increased expression of astrocyte markers, suggested an adaptive response to hyperglycaemia. To validate our findings, we compared our dataset with publicly available transcriptomic datasets from human retinas with DR, confirming key overlaps in pathways related to photoreceptor dysfunction, gliogenesis, and oxidative stress responses. These results establish human retinal organoids as an effective and relevant model for studying the molecular mechanisms of neurodegeneration associated with DR progression.
