## Supplementary Table S1 for "Unveiling the Cellular and Molecular Mechanisms of Diabetic Retinopathy with Human Retinal Organoids"

### Sheet: sig_genes_all
external_gene_name	log2FoldChange	padj
SLC14A2	5.48351222042384	1.68290198798444e-29
OPN1MW	-4.89576552496412	4.10093353316755e-07
LINC01687	4.8872604714449	0.000609394444710848
OPN1MW2	-4.88249370658257	4.77395368214345e-07
OPN1MW3	-4.88249370658257	4.77395368214345e-07
OPN1LW	-4.85555168885647	5.49408106435623e-07
DPT	3.84768928834641	0.000639215019848627
LINC02172	3.38185108827197	4.00857552358548e-08
SLC25A48	3.23522081343046	0.000830277547447709
CEDORA	3.22913534222091	5.42634189790035e-26
RAB17	3.17845175343505	3.29329514553514e-50
OPTC	-3.08074642569707	2.31522864531657e-22
CNNM1	2.87666650555853	1.38819738675958e-10
MKI67	-2.86255716005954	1.30503632687853e-05
AURKB	-2.84632780124403	2.14136954232595e-06
ARR3	-2.80189465399047	4.67122604848561e-06
POU2AF1	-2.71974578569992	0.000941073320438218
CXCL11	2.66454179207266	0.0193520066841545
SNORA23	2.65192385432406	0.0025083871698044
PENK	2.58430208053607	1.81985395436748e-05
HES5	-2.57904743787631	1.66499859459736e-10
TOP2A	-2.5376978961948	4.78764332744203e-31
FAM111B	-2.52815995566201	8.08304939910093e-06
RANBP3L	2.52711310595145	4.63134316627026e-64
SYCE1L	-2.44498445631963	0.000292058513238835
RRM2	-2.41771288366762	0.00239863316861728
DRD5	-2.3801699423062	0.000242466955424284
EPO	-2.37175545679543	0.019308225816292
KLK10	2.33973986166934	1.50322873906081e-05
NPHS1	-2.33102593682484	0.00990339963230052
VWC2	2.30882269985424	0.000218576134159968
BIRC5	-2.24758258048908	0.00616439865878721
LEFTY2	-2.19903738919849	1.77185697832407e-34
HSPA2	2.19762397743412	0.000132595908584127
ELSPBP1	2.12644053305228	0.00947771947424115
HSD17B6	2.06726674872737	1.57998018935312e-07
RIPPLY1	-2.03613810089253	1.09767470237537e-11
UBE2C	-2.03484516663985	0.0002168372158044
SAG	-2.0218341899053	7.82564897245125e-13
IGFL4	2.01362333693934	0.000153463345132786
SUCNR1	2.00069072546815	0.0304271799290409
RMI2	-2.00021144523262	0.00869124373534492
ASPM	-1.98390541110803	0.00122941807454216
SOCS1	-1.96680085331219	0.0288912227004809
TSTD1	-1.92834985551677	0.00389672550812671
FOLH1	-1.88574156886275	0.036937113257023
ITPR1-DT	1.87887016322887	0.00629540600937555
SPMIP1	1.86081464147121	0.0412133731549405
H3C6	1.8386309945447	0.00461003401053316
MYH15	1.81668469734358	3.58405185785818e-11
AOC2	-1.79067455435888	5.08391320944066e-07
GNGT2	-1.78435686379449	5.35749389487496e-25
PCLAF	-1.77067393571973	2.90634321578178e-06
GPR160	-1.76208146022387	1.30509214512269e-06
CAMKV	1.75107386405552	0.0363405784702314
CLEC19A	-1.75098770526563	8.89977410647601e-07
NEURL1B	-1.74557070153538	0.000923332436099155
LINC00575	-1.73674088253802	0.0142515286556656
DTL	-1.7325821534758	0.00820630334574053
CCK	1.72198598313082	5.65050007803023e-15
FGFR3	-1.72158395542593	0.00201991126455266
KCNK5	1.71118452068454	0.000366439967273743
AQP5	1.70852313414054	0.000291380278111737
SMIM40	-1.67967044225561	0.0132395006221164
GNAT2	-1.66444763186616	6.10609185401703e-06
SPAG4	-1.65877512411746	7.72779598641706e-05
H4C8	1.64247850845668	2.82870213468254e-07
CCKBR	-1.64064725308891	2.76662207324457e-06
CHST6	1.63821442756243	1.79868613463492e-22
LIPG	-1.60036216955215	0.0191108516793031
BPIFA2	1.59495990381554	0.035860129083487
LINC01053	1.57632292206315	0.0238222618747764
HLA-DRA	-1.56469888084085	7.01197883116968e-05
ADAMTS16	-1.55904091368945	0.0170881710588216
SNORA2B	1.55815481234533	0.00103580404852056
RPL30P7	1.5492771618177	0.048703354299457
FZD9	1.52316578158672	0.00243979398000832
C4B	-1.52022412110599	1.43518479687236e-33
C4A	-1.51977696252771	1.60945761385017e-33
MRPS6	1.51737105838304	5.7759823432233e-67
SPINK4	-1.50397115507244	0.0410629162390034
IFITM3P4	-1.49955033828501	0.0318490629978119
LINC01915	1.4897834879359	1.89002855272083e-05
PLK5	1.48941886259069	0.00152344833039571
CYP3A5	1.47363242280483	0.00183991061999495
LCN2	-1.47343026289509	0.0401181634198143
ZNF295-AS1	1.46880885240704	0.00623292572401885
VTN	-1.45630161718581	0.00235816054330662
TPX2	-1.45482310469899	0.00084366000192266
GABRR3	-1.4288186256821	1.13040494800779e-07
MYCL	-1.42202414151413	0.00333623562526508
SLC43A2	-1.41444010165092	3.79760134257463e-06
PTGDS	-1.41061863170213	2.87365521926105e-27
CCL2	1.40482625528657	9.16153008477446e-25
KCNQ1	-1.40442384169099	0.0015482721163617
FGFBP2	-1.4010937658969	7.3690953998366e-09
H19	-1.39878797668271	8.34785227500348e-51
MAGEA4	-1.3917725163061	0.00213238543969423
S100A4	1.38465725458234	2.7038868960313e-16
GPER1	1.37349850319282	3.07479590678588e-11
TPD52L1	1.36490630619631	1.27625488143406e-37
SLC7A5	-1.35936134480877	3.12548985553174e-17
OTX2-AS1	-1.35444857417461	0.00128976910184393
RIMBP3C	-1.35121240710372	0.0199074984161845
RIMBP3B	-1.35121240710372	0.0199074984161845
RIMBP3	-1.35121240710372	0.0199074984161845
HSD17B8	-1.34357469608471	5.15315145617324e-06
BCAN	1.34304065177278	0.00011459937590603
NWD1	-1.33886990313067	0.000941073320438218
STEAP1	1.33532813872009	0.0422226308402589
SLCO4A1	1.33354153064478	3.76958655003356e-06
OGDHL	-1.32833559677206	0.00837971949490035
RPL15P17	-1.32813013270781	0.0427598646000682
OPCML	-1.31256919395085	0.00206870938625721
CNGB1	-1.30638157713214	0.0174418740358273
CHDH	1.3058549854799	4.53381374736865e-08
AKR1B1	1.3013872342301	8.19816701356189e-18
CCDC33	-1.29917041142823	0.0302080081088556
CASP4LP	1.29392796601377	0.00197656113130711
MYL4	-1.28985861068094	0.00737229348875151
SERPINA5	1.28408862053294	4.25956425409198e-13
FABP7	-1.27761610008479	1.31475144268418e-14
MIR9-1HG	-1.27603042294838	6.31995223421511e-31
KCNC1	1.27479202795126	0.00173729081691836
RGS9BP	-1.27273970279829	0.0423536375949968
PRRX1	1.27243152791208	0.00465083850903182
CNTN5	-1.268125501791	0.0119539992911363
SLC5A3	1.2665920797234	4.94483821856822e-34
GNAT1	-1.26287690164062	5.70455916579686e-11
MN1	-1.25491196827781	0.000465124268838315
SERTAD4	1.25002037590239	1.20599822745247e-07
MT1E	-1.24739801268229	0.00623739767968014
MIR193BHG	1.24735367722602	0.0404532699894853
HMGB3	-1.23897719444572	3.18770202942012e-14
RSPO3	1.23476828950364	1.77433471981074e-05
SORCS2	-1.23118074921349	3.99729084995196e-16
GAGE12B	1.23116928728826	0.0120179277115214
ATP1B1	1.22941422768303	2.07123251911473e-38
SCN9A	1.22391826541285	6.31194529726659e-16
FAH	-1.22227680019887	0.000494720984670792
PLPP4	1.2204009139277	0.0057754838875552
FOXD4L6	1.21929593929161	0.000783909256857707
FOXD4	1.21924841417267	0.000830277547447709
FOXD4L3	1.21647384880973	0.000773942039628118
SLIT1	-1.21304842082016	1.72296530102417e-07
DIO3	-1.19565657898022	6.06956384187447e-32
PRRG4	1.19441355751326	0.0164072087175543
GAGE10	1.1939920458901	0.0140528948070612
PAMR1	1.19389408742586	0.00150424497854296
LINC02298	1.19009804593661	0.0381064239907682
S100B	-1.18860383384137	1.61976018476856e-07
EGR2	-1.18557206784354	0.0461731897529347
LOX	-1.18342694946049	1.50322873906081e-05
SYT13	1.17986020383951	0.0142452356057167
DUSP1	1.17978186309141	2.71792927483409e-08
COL22A1	-1.17975282601221	3.4396026247236e-07
NDUFA4L2	-1.17840531208495	0.00760680820849873
DHRS11	-1.1762623041092	0.0203916212995241
FOXD4L1	1.17591691408029	0.00137408265948182
MCMDC2	1.17326624573017	0.0318738554337269
BMP8B	-1.17190100660946	0.0410629162390034
ASIC1	1.17173371118519	0.000357867451877764
GUCA1C	-1.17055036476709	0.0305494346983122
SLC6A11	-1.16733044871473	4.14884243444165e-08
ZNF547	1.16333677412431	0.00513275348572803
CREG2	-1.16004492116106	0.017983650229495
C2CD4C	1.15781601869945	5.56560105050461e-13
LEAP2	1.1570377648925	0.00766166288867211
C4B-AS1	-1.15202577016098	4.21912757193748e-07
C4A-AS1	-1.15202577016098	4.21912757193748e-07
SLC12A2	1.14971321761776	3.6436085376529e-32
MT1F	-1.14859685561557	6.44922197662061e-08
INSIG1	1.14809366020833	2.0231181872905e-20
PRPH	-1.14500924408251	0.00440129249466667
GAGE2A	1.14138494983793	0.0195163130990641
GAGE12J	1.14138494983793	0.0195163130990641
GAGE13	1.14138494983793	0.0195163130990641
MHENCR	1.14117747342409	0.0108443331445652
GABRE	1.14021948384504	4.08584788856172e-08
NEMP2-DT	1.13804961942093	0.000622895542527934
COL2A1	-1.13792719229778	5.4028188834381e-10
B3GALT2	1.13283030844024	0.000573796859493504
KCNA3	1.13127094904122	0.00171348987555788
ZNF132	1.13104478644867	0.0213769800065253
FOS	-1.13085316531638	0.0126274076463383
GAGE12D	1.13074878300552	0.0215288578136976
GAGE12C	1.13074878300552	0.0215288578136976
GAGE12G	1.13044640885037	0.0215624640303612
GAGE12E	1.13044640885037	0.0215624640303612
GAGE12H	1.13044640885037	0.0215624640303612
GAGE12F	1.13044640885037	0.0215624640303612
MCF2	-1.12364544500987	0.00946107939303547
ARRB1	1.1234214347371	0.043347972250197
HLA-DRB1	-1.12252192499854	0.0136730238112754
CENPF	-1.11601023271409	0.00116518160642263
MYL11	-1.11290329666223	0.000888308391559387
LIFR	1.11128018671124	3.04316900821833e-08
RNF152	1.11115613002773	2.17941655122314e-11
LHX1-DT	1.10988983404728	0.00757180395011795
COL5A1	-1.10004752841333	3.6172292624696e-09
RSPH9	-1.09854900722259	0.0002765634997828
VWA1	-1.09374773736231	2.35968324816873e-13
PGM2L1	1.09294509287995	6.05046013674123e-18
KCNK3	1.09145145206283	3.9302905515408e-05
PDGFRB	-1.09099156710177	9.14601404940796e-12
LRRC8C	1.08905835553302	0.0158572325833187
GAPDHP63	-1.08760801467506	0.00143775382730439
CHI3L2	-1.08184332033459	0.00522793422945097
KCTD12	1.08182804231039	5.51842977965303e-11
CPAMD8	-1.07950927695947	1.80435546672306e-16
H1-2	1.076334163406	4.33066256027305e-12
IGFBP3	-1.07274510153924	1.90325048463926e-07
ACTR6	-1.07026533469366	8.18177683161058e-10
MYL1	-1.06983892890435	0.00330282194398371
HMGN2P46	-1.06862630383667	1.95910014335857e-15
PTPRE	1.06593862108883	1.7363093475452e-06
FIBCD1	-1.06590978162804	0.00772843647370317
SLC16A6	-1.06384095885473	2.10929321894143e-06
HS3ST3A1	1.05938574176582	0.00061201958372087
CLIP2	1.05936105771067	2.1317976141379e-06
CYTIP	1.05741338682387	0.0278206140147021
LRRFIP1	1.05551711661319	4.63038542985469e-16
MT3	-1.05181349244164	3.6575510674245e-06
HMGN2	-1.04614611270914	3.07222144931642e-25
SLC2A4RG	-1.04482794195802	1.16818369317567e-08
NMB	1.04360754631817	3.05022922247439e-11
ELOVL6	-1.04031162954656	2.27653815278782e-05
KDM7A-DT	-1.03891991732907	0.000960560903582834
RBM26-AS1	1.03836373103605	0.00190273413802182
E2F1	-1.03477132107567	0.00442253472265305
LINC02979	1.03408966916268	0.0368549384242981
LINC-PINT	1.03183690150886	3.00246495048396e-07
SLC66A3	-1.02892620109521	0.0417991748260832
LYPLAL1-DT	1.02618004827982	0.0146716901939449
SLC2A1-DT	1.02537092744531	4.27088566688601e-06
MCM8	1.02371170156889	0.0241571759050924
GAPDHP1	-1.02354999441955	0.0277299566776275
CRYAA	-1.02323724816742	0.0064434918309219
LCP1	1.02272424137222	0.0158270234799804
COL9A2	-1.02051096181493	0.0117549177703095
SLC16A9	-1.02012690787507	2.33691462655028e-11
RMI1	1.01903353238273	3.05854868192115e-11
RER1	-1.01796815350617	0.000132981117977612
CTPS1	1.01523756218181	5.87848280901294e-09
H4C3	-1.01399175604903	0.0167522845689433
IMPA2	1.01226955808095	1.51999003779161e-08
ETV5	-1.00899220905458	2.27933620063291e-12
CCDC69	1.00796054188983	0.0488720817326554
APLN	-1.00700472914936	4.55919058028804e-13
WSCD2	-1.00520782773868	0.000425771073189444
LRATD1	-1.00250458089809	4.6649566222869e-18
