## Supplementary Table S2 for "Unveiling the Cellular and Molecular Mechanisms of Diabetic Retinopathy with Human Retinal Organoids"

### Sheet: Signif_genes
1:	Gene	pvalue	padj	Symbol
1	ENSG00000016391	2.870034e-04	2.578889e-02	CHDH
2	ENSG00000026025	6.991229e-04	4.457668e-02	VIM
3	ENSG00000059691	4.309962e-04	3.351099e-02	GATB
4	ENSG00000069535	3.902230e-05	6.913233e-03	MAOB
5	ENSG00000071967	3.226192e-05	6.261897e-03	CYBRD1
6	ENSG00000076716	4.390010e-04	3.369577e-02	GPC4
7	ENSG00000079931	1.823400e-04	2.004777e-02	MOXD1
8	ENSG00000082497	5.245295e-04	3.772753e-02	SERTAD4
9	ENSG00000082684	8.901232e-07	3.700866e-04	SEMA5B
10	ENSG00000086696	2.644842e-04	2.466992e-02	HSD17B2
11	ENSG00000102265	1.885177e-04	2.035712e-02	TIMP1
12	ENSG00000106538	4.626141e-04	3.499033e-02	RARRES2
13	ENSG00000106571	1.405144e-05	3.402898e-03	GLI3
14	ENSG00000112936	4.494530e-04	3.428963e-02	C7
15	ENSG00000115457	5.341277e-05	8.597176e-03	IGFBP2
16	ENSG00000120885	4.429546e-04	3.389180e-02	CLU
17	ENSG00000123384	9.060330e-08	7.034280e-05	LRP1
18	ENSG00000124479	4.857722e-04	3.612093e-02	NDP
19	ENSG00000125398	3.865303e-05	6.913233e-03	SOX9
20	ENSG00000125462	5.658074e-04	3.892701e-02	MIR9-1HG
21	ENSG00000130055	1.696265e-06	6.489320e-04	GDPD2
22	ENSG00000134121	4.458645e-06	1.352814e-03	CHL1
23	ENSG00000137876	5.075869e-04	3.691122e-02	RSL24D1
24	ENSG00000138696	6.911265e-05	1.054547e-02	BMPR1B
25	ENSG00000140022	8.812978e-05	1.278221e-02	STON2
26	ENSG00000141756	1.224215e-04	1.545694e-02	FKBP10
27	ENSG00000145555	1.873596e-07	1.236433e-04	MYO10
28	ENSG00000145794	8.543683e-05	1.264625e-02	MEGF10
29	ENSG00000148948	2.495370e-04	2.421701e-02	LRRC4C
30	ENSG00000152154	7.475497e-04	4.687190e-02	TMEM178A
31	ENSG00000153902	1.741897e-04	1.956632e-02	LGI4
32	ENSG00000155511	4.721939e-05	7.990065e-03	GRIA1
33	ENSG00000163430	3.408507e-05	6.519881e-03	FSTL1
34	ENSG00000164626	2.900946e-04	2.587036e-02	KCNK5
35	ENSG00000171766	2.112976e-05	4.559902e-03	GATM
36	ENSG00000178573	7.467973e-05	1.126469e-02	MAF
37	ENSG00000181195	5.588566e-04	3.884283e-02	PENK
38	ENSG00000182326	3.818981e-04	3.113458e-02	C1S
39	ENSG00000182575	4.050023e-04	3.210464e-02	NXPH3
40	ENSG00000184232	1.455281e-08	1.829288e-05	OAF
41	ENSG00000185010	3.977023e-04	3.171646e-02	F8
42	ENSG00000185633	8.317278e-07	3.599200e-04	NDUFA4L2
43	ENSG00000188153	2.415470e-05	4.895553e-03	COL4A5
44	ENSG00000197921	1.317234e-06	5.189704e-04	HES5
45	ENSG00000204580	4.188666e-07	2.262724e-04	DDR1
46	ENSG00000205403	1.090998e-04	1.430113e-02	CFI
47	ENSG00000244405	3.571227e-07	2.005738e-04	ETV5
48	ENSG00000244509	8.671330e-05	1.264625e-02	APOBEC3C
49	ENSG00000244731	2.303103e-08	2.533125e-05	C4A
50	ENSG00000277268	6.512309e-04	4.223720e-02	LHX1-DT
