## Supplementary Table S3 for "Unveiling the Cellular and Molecular Mechanisms of Diabetic Retinopathy with Human Retinal Organoids"

### Sheet: List1
GENE	PRIMER SEQUENCE
GAPDH	Forward:	TGCACCACCAACTGCTTAGC
	Reverse:	GGCATGGACTGTGGTCATGAG
BAX	Forward:	TGATGGACGGGTCCGGG
	Reverse:	GCAATCATCCTCTGCAGCTC
BIM	Forward:	TTCTGAGTGTGTGACCGAGAAGG
	Reverse:	TGCCTTCAGGATTACCTTGTG
CRX	Forward:	GTGAGGAGGTGGCTCTGAAG
	Reverse:	CTGCTGTTTCTGCTGCTGTC
DUOX1	Forward:	AGGCACCGGACGAGAGAG
	Reverse:	CAAAATGGAGACCCTGCGGC
DUOX2	Forward:	ATCTGTGTTGGCGTGTTTGC
	Reverse:	TGCAGGTAGGTCACTCCTGA
NRL	Forward:	GGGCTGAGTCCTGAAGAGG
	Reverse:	TTTAGCTCCCGCACAGACAT
OPN1LW	Forward:	GCCTACTTTGCCAAAAGTGC
	Reverse:	GATGAGACCTCCGTTTTGGA
OPN1MW	Forward:	CATCTTTGGTTGGAGCAGGTACT
	Reverse:	TCTCTGCCTTCTGGGTGGAT
OPN1SW	Forward:	ATACCGCAGCGAGTCCTATAC
	Reverse:	GATCCTACCATCACAACCAC
PAX6	Forward:	GCACACACACATTAACACACTTG
	Reverse:	GGTGTGTGAGAGCAATTCTCAG
PUMA	Forward:	ACGACCTCAACGCACAGTACGA
	Reverse:	CCTAATTGGGCTCCATCTCGGG
RAX	Forward:	GGCAAGGTCAACCTACCAGA
	Reverse:	CTTCATGGAGGACACTTCCAG
RHODOPSIN	Forward:	TTTGGAGGGCTTCTTTGCCA
	Reverse:	CCTCGGGGATGTACCTGGAC
SOX2	Forward:	GGGGGAATGGACCTTGTATAG
	Reverse:	GCAAAGCTCCTACCGTACCA
VSX2	Forward:	GGCGACACAGGACAATCTTTA
	Reverse:	TTCCGGCAGCTCCGTTTTC
