## Supplementary Table S4 for "Unveiling the Cellular and Molecular Mechanisms of Diabetic Retinopathy with Human Retinal Organoids"

### Sheet: List1
ANTIBODIES
TARGET	MANUFACTURER	CATALOG NUMBER	DILUTION
PRIMARY
C-ARRESTIN	Proteintech	11100-2-ap	1:100
Cleaved Casp3	Cell Signaling Technology	9661	1:100
NEUN	Cell Signaling Technology	24307	1:200
PAX6	Santa Cruz Biotechnology	sc-53108	1:100
RAX	Santa Cruz Biotechnology	sc-271889	1:100
RHODOPSIN	Santa Cruz Biotechnology	sc-57432	1:100
S-OPSIN (OPN1SW)	Abcam	ab229786	1:100
SOX2	Santa Cruz Biotechnology	sc-365823	1:200
VIS.ARRESTIN (SAG)	Santa Cruz Biotechnology	sc-166383	1:100
VSX2 (Chx10)	Santa Cruz Biotechnology	sc-365519	1:200
SECONDARY
Anti-rabbit	ThermoFisher	Goat anti-Rabbit IgG (H+L) Alexa594	1:1000
Anti-mouse	ThermoFisher	Goat anti-Mouse IgG (H+L) Alexa488	1:1000
